# Sex and Gender Considerations in Reporting Guidelines of Health Research: A Systematic Review

**DOI:** 10.1101/2021.04.06.438690

**Authors:** Amédé Gogovor, Hervé Tchala Vignon Zomahoun, Giraud Ekanmian, Évèhouénou Lionel Adisso, Alèxe Deom Tardif, Lobna Khadhraoui, Nathalie Rheault, David Moher, France Légaré

## Abstract

**Background:** Despite growing recognition of the importance of sex and gender considerations in health research, they are rarely integrated into research design and reporting. We sought to assess the integration of sex, as a biological attribute and gender as a socially constructed identity in published reporting guidelines.

**Methods and Findings:** We conducted a systematic review of published reporting guidelines listed on the EQUATOR website (www.equator-nework.org) from inception until December 2018. We selected all reporting guidelines (original and extensions) listed on the EQUATOR library. We used EndNote Citation Software to build a database of the statement of each guideline identified as ‘full bibliographic reference’ and retrieved the full texts. Reviewers independently extracted the data from the checklist/abstract/main text of guidelines. Data were analyzed using descriptive statistics and narrative synthesis. A total of 407 reporting guidelines were included; they were published between 1995 and 2018. Of the 407 guidelines, 159 (39%) mentioned “sex” and/or “gender” in the checklist/abstract/main text. Of these, 90 (22.1%) mentioned only “sex”, and 91 (22.4%) mentioned only “gender”. In the checklist of the reporting guidelines (n = 363), “sex” and “gender” were mentioned in 50 (13.8%) and 39 (10.7%), respectively. Only one reporting guideline met the three criteria of correct use of sex and gender concepts. Trends in the use of sex and gender in the checklists showed that the use of “sex” only started in 2003, while “gender” has been used since 1996.

**Conclusions:** We assessed the integration of sex and gender considerations in reporting guidelines based on the use of sex- and gender-related words. Our findings showed a low use and integration of sex and gender concepts in reporting guidelines. Authors of reporting guidelines should reduce this gap for a better use of research knowledge.

**Registration:** PROSPERO no. CRD42019136491.
