## Supplementary material for "Sex and Gender Considerations in Reporting Guidelines of Health Research: A Systematic Review": Gogovor_S1 Database_Sex-and-gender_quality assessment.xlsx

### Sheet: Feuil1
Study				Critera			Overall Validity
ID	Author	Title	Year	Did the developers of the guideline represent more than one stakeholder group (e.g., researchers, funders, publishers)?	Did the developers report gathering any data for the creation of the guideline (e.g., carry out a systematic review, collect anecdotal data)?	Did the developers report the use of a consensus process (e.g., Delphi, nominal group technique)?	High: if ≥ 2 “yes” Low: if < 2 “yes”
RG11	D. Armstrong	Canadian Association of Gastroenterology consensus guidelines on safety and quality indicators in endoscopy	2012	yes	yes	yes	High
RG21	E. I. Benchimol	The REporting of studies Conducted using Observational Routinely-collected health Data (RECORD) statement	2015	yes	yes	yes	High
RG23	A. M. Berger	Methodological challenges when using actigraphy in research	2008	unclear	yes	unclear	Low
RG24	M. L. Berger	Good research practices for comparative effectiveness research: defining, reporting and interpreting nonrandomized studies of treatment effects using secondary data sources: the ISPOR Good Research Practices for Retrospective Database Analysis Task Force Report--Part I	2009	yes	yes	yes	High
RG69	S. M. Chang	GNOSIS: guidelines for neuro-oncology: standards for investigational studies-reporting of phase 1 and phase 2 clinical trials	2005	unclear	unclear	unclear	Low
RG78	J. P. Clark	How to Peer Review a Qualitative Manuscript	2003	no	yes	no	Low
RG83	T. J. Cole	Setting number of decimal places for reporting risk ratios: rule of four	2015	no	yes	no	Low
RG86	V. S. Conn	Protecting the power of interventions through proper reporting	2011	unclear	yes	unclear	Low
RG92	R. O. Cummins	Recommended guidelines for reviewing, reporting, and conducting research on in-hospital resuscitation: the in-hospital 'Utstein style'. A statement for healthcare professionals from the American Heart Association, the European Resuscitation Council, the Heart and Stroke Foundation of Canada, the Australian Resuscitation Council, and the Resuscitation Councils of Southern Africa	1997	yes	yes	yes	High
RG93	D. C. Currow	Refining a checklist for reporting patient populations and service characteristics in hospice and palliative care research	2012	unclear	yes	unclear	Low
RG94	Z. Czigany	Improving Research Practice in Rat Orthotopic and Partial Orthotopic Liver Transplantation: A Review, Recommendation, and Publication Guide	2015	unclear	yes	unclear	Low
RG130	S. A. Flores	Quality of study methods in individual- and group-level HIV intervention research: critical reporting elements	2004	unclear	yes	unclear	Low
RG132	D. Fumagalli	A common language in neoadjuvant breast cancer clinical trials: proposals for standard definitions and endpoints	2012	yes	yes	yes	High
FG147	R. Groeneweg	Guideline for Reporting Interventions on Spinal Manipulative Therapy: Consensus on Interventions Reporting Criteria List for Spinal Manipulative Therapy (CIRCLe SMT)	2017	yes	yes	yes	High
RG212	J. Kottner	Guidelines for Reporting Reliability and Agreement Studies (GRRAS) were proposed	2011	no	yes	yes	High
RG241	P. M. Meyers	Reporting standards for endovascular repair of saccular intracranial cerebral aneurysms	2009	yes	yes	yes	High
RG248	R. Möhler	Criteria for Reporting the Development and Evaluation of Complex Interventions in healthcare: revised guideline (CReDECI 2)	2015	yes	yes	yes	High
RG262	T. E. Nichols	Best practices in data analysis and sharing in neuroimaging using MRI	2017	yes	unclear	unclear	Low
RG273	S. Omulo	A review of 40 years of enteric antimicrobial resistance research in Eastern Africa: what can be done better?	2015	unclear	yes	unclear	Low
RG294	S. V. Rajkumar	Consensus recommendations for the uniform reporting of clinical trials: report of the International Myeloma Workshop Consensus Panel 1	2011	yes	unclear	yes	High
RG333	J. A. Smith	The Reporting Items for Patent Landscapes statement	2018	yes	yes	yes	High
RG343	J. A. Sterne	Multiple imputation for missing data in epidemiological and clinical research: potential and pitfalls	2009	unclear	yes	unclear	Low
RG345	L. A. Stewart	Preferred Reporting Items for Systematic Review and Meta-Analyses of individual participant data: the PRISMA-IPD Statement	2015	yes	yes	yes	High
RG356	E. Tacconelli	STROBE-AMS: recommendations to optimise reporting of epidemiological studies on antimicrobial resistance and informing improvement in antimicrobial stewardship	2016	yes	yes	yes	High
RG369	N. A. Vasilevsky	On the reproducibility of science: unique identification of research resources in the biomedical literature	2013	unclear	yes	unclear	Low
RG679	M. F. Walker	Improving the development, monitoring and reporting of stroke rehabilitation research: Consensus-based core recommendations from the Stroke Recovery and Rehabilitation Roundtable	2017	yes	yes	yes	High
RG387	J. J. Wendler	Irreversible Electroporation (IRE): Standardization of Terminology and Reporting Criteria for Analysis and Comparison	2016	unclear	unclear	unclear	Low
RG393	F. Wolfe	Preliminary core set of domains and reporting requirements for longitudinal observational studies in rheumatology	1999	yes	yes	yes	High
RG400	M. Y. Yong	Establishing a knowledge trail from molecular experiments to clinical trials	2011	unclear	yes	unclear	Low
RG403	G. Zanoni	Single organ cutaneous vasculitis: Case definition & guidelines for data collection, analysis, and presentation of immunization safety data	2016	yes	yes	yes	High
RG182	ISMPP	International Society for Medical Publication Professionals Code of Ethics		yes	unclear	unclear	Low
RG8	L Albrecht	WIDER recommendations for reporting of behaviour change interventions. On behalf of the Workgroup for Intervention Development and Evaluation Research	2013	yes	yes	yes	High
RG1	A. E. af Wåhlberg	A reporting guide for studies on individual differences in traffic safety	2010	unclear	yes	unclear	Low
RG5	R. A. Agha	The STROCSS statement: Strengthening the Reporting of Cohort Studies in Surgery	2017	yes	yes	yes	High
RG28	C. M. Black	Research reporting standards for endovascular treatment of pelvic venous insufficiency	2010	yes	unclear	unclear	Low
RG36	C. D. Bordeianu	A new manner of reporting pressure results after glaucoma surgery	2012	unclear	yes	unclear	Low
RG46	M. Bramhall	Quality of methods reporting in animal models of colitis	2015	unclear	yes	unclear	Low
RG47	E. Bravo	Developing a guideline to standardize the citation of bioresources in journal articles (CoBRA)	2015	yes	yes	yes	High
RG49	E. Breuer	Using theory of change to design and evaluate public health interventions: a systematic review	2016	unclear	yes	unclear	Low
RG53	P. Brown	How to formulate research recommendations	2006	yes	yes	unclear	High
RG55	K. E. Burns	A guide for the design and conduct of self-administered surveys of clinicians	2008	yes	yes	unclear	High
RG65	M. Castren	Recommended guidelines for reporting on emergency medical dispatch when conducting research in emergency medicine: the Utstein style	2008	unclear	yes	yes	High
RG68	A. Chang	A position paper on standardizing the nonneoplastic kidney biopsy report	2012	yes	unclear	yes	High
RG95	J. Darcourt	EANM procedure guidelines for brain neurotransmission SPECT using (123)I-labelled dopamine transporter ligands, version 2	2010	yes	yes	unclear	High
RG98	M. F. Davis	Checklist for One Health Epidemiological Reporting of Evidence (COHERE)	2017	yes	unclear	unclear	Low
RG109	W. G. Dixon	EULAR points to consider when establishing, analysing and reporting safety data of biologics registers in rheumatology	2010	yes	yes	yes	High
RG120	G. Eysenbach	Improving the quality of Web surveys: the Checklist for Reporting Results of Internet E-Surveys (CHERRIES)	2004	unclear	unclear	unclear	Low
RG138	M. D. Gershman	Viscerotropic disease: case definition and guidelines for collection, analysis, and presentation of immunization safety data	2012	yes	yes	yes	High
RG145	P. C. Gøtzsche	What should be done to tackle ghostwriting in the medical literature?	2009	unclear	yes	unclear	Low
RG146	R. J. Gray	Reporting standards for percutaneous interventions in dialysis access	2003	yes	unclear	unclear	Low
RG160	R. T. Higashida	Reporting standards for carotid artery angioplasty and stent placement	2004	yes	unclear	yes	High
RG163	M. A. Hlatky	Criteria for evaluation of novel markers of cardiovascular risk: a scientific statement from the American Heart Association	2009	yes	unclear	unclear	Low
RG174	A. Humar	American Society of Transplantation recommendations for screening, monitoring and reporting of infectious complications in immunosuppression trials in recipients of organ transplantation	2006	yes	unclear	unclear	Low
RG175	W. G. Hundley	Society for Cardiovascular Magnetic Resonance guidelines for reporting cardiovascular magnetic resonance examinations	2009	yes	unclear	unclear	Low
RG179	A. H. Idris	Utstein-style guidelines for uniform reporting of laboratory CPR research. A statement for healthcare professionals from a task force of the American Heart Association, the American College of Emergency Physicians, the American College of Cardiology, the European Resuscitation Council, the Heart and Stroke Foundation of Canada, the Institute of Critical Care Medicine, the Safar Center for Resusci…	1996	yes	yes	yes	High
RG184	D. A. Jabs	Improving the reporting of clinical case series	2005	unclear	yes	unclear	Low
RG187	D. L. Jackson	Reporting results of latent growth modeling and multilevel modeling analyses: some recommendations for rehabilitation psychology	2010	unclear	unclear	unclear	Low
RG195	A. C. Kalil	Recommendations for the assessment and reporting of multivariable logistic regression in transplantation literature	2010	unclear	yes	unclear	Low
RG205	D. M. Kent	Assessing and reporting heterogeneity in treatment effects in clinical trials: a proposal	2010	unclear	yes	no	Low
RG206	K. F. Kerr	RiGoR: reporting guidelines to address common sources of bias in risk model development	2015	unclear	unclear	unclear	Low
RG225	R. S. Legro	Improving the reporting of clinical trials of infertility treatments (IMPRINT): modifying the CONSORT statementdaggerdouble dagger	2014	yes	yes	yes	High
RG230	W. Luo	Guidelines for Developing and Reporting Machine Learning Predictive Models in Biomedical Research: A Multidisciplinary View	2016	yes	unclear	yes	High
RG233	V. W. Madurasinghe	Guidelines for reporting embedded recruitment trials	2016	yes	yes	yes	High
RG234	K. Malterud	Qualitative research: standards, challenges, and guidelines	2001	no	unclear	no	Low
RG237	L. M. McShane	REporting recommendations for tumour MARKer prognostic studies (REMARK)	2005	yes	yes	yes	High
RG238	M. K. Melby	Overview of methods used in cross-cultural comparisons of menopausal symptoms and their determinants: Guidelines for Strengthening the Reporting of Menopause and Aging (STROMA) studies	2011	unclear	yes	unclear	Low
RG239	C. Messiou	Evaluation of response after pre-operative radiotherapy in soft tissue sarcomas; the European Organisation for Research and Treatment of Cancer-Soft Tissue and Bone Sarcoma Group (EORTC-STBSG) and Imaging Group recommendations for radiological examination and reporting with an emphasis on magnetic resonance imaging	2016	yes	unclear	yes	High
RG240	E. Meyer	A reporting guideline for clinical platelet transfusion studies from the BEST Collaborative	2013	yes	yes	yes	High
RG252	C. M. Moore	Reporting Magnetic Resonance Imaging in Men on Active Surveillance for Prostate Cancer: The PRECISE Recommendations-A Report of a European School of Oncology Task Force	2017	unclear	yes	yes	High
RG268	B. C. O'Brien	Standards for reporting qualitative research: a synthesis of recommendations	2014	yes	yes	unclear	High
RG271	G. Ogrinc	SQUIRE 2.0 (Standards for QUality Improvement Reporting Excellence): revised publication guidelines from a detailed consensus process	2016	yes	yes	yes	High
RG283	S. Petrou	Preferred Reporting Items for Studies Mapping onto Preference-Based Outcome Measures: The MAPS Statement	2015	yes	yes	yes	High
RG284	A. C. Phillips	Development and validation of the guideline for reporting evidence-based practice educational interventions and teaching (GREET)	2016	yes	yes	yes	High
RG299	B. C. Reeves	Guidelines for reporting non-randomised studies	2004	unclear	unclear	unclear	Low
RG300	E. Ridgewell	A systematic review to determine best practice reporting guidelines for AFO interventions in studies involving children with cerebral palsy	2010	unclear	yes	unclear	Low
RG302	S. L. Robb	Reporting guidelines for music-based interventions	2011	unclear	yes	unclear	Low
RG315	R. Salem	Research reporting standards for radioembolization of hepatic malignancies	2011	yes	unclear	unclear	Low
RG322	I. Sechopoulos	RECORDS: improved Reporting of montE CarlO RaDiation transport Studies: Report of the AAPM Research Committee Task Group 268	2018	yes	unclear	unclear	Low
RG327	R. N. Shiffman	Standardized reporting of clinical practice guidelines: a proposal from the Conference on Guideline Standardization	2003	yes	yes	yes	High
RG330	G. C. Siontis	Selection and presentation of imaging figures in the medical literature	2010	unclear	yes	unclear	Low
RG338	D. J. Spiegelhalter	Bayesian methods in health technology assessment: a review	2000	unclear	yes	unclear	Low
RG348	A. A. Stone	Capturing momentary, self-report data: a proposal for reporting guidelines	2002	unclear	unclear	unclear	Low
RG349	S. P. Stone	The ORION statement: guidelines for transparent reporting of outbreak reports and intervention studies of nosocomial infection	2007	yes	yes	yes	High
RG363	A. Tong	Consolidated criteria for reporting qualitative research (COREQ): a 32-item checklist for interviews and focus groups	2007	unclear	yes	yes	High
RG365	M. I. Turina	EACTS/ESCVS best practice guidelines for reporting treatment results in the thoracic aorta	2009	yes	unclear	unclear	Low
RG371	R. W. M. Vernooij	Reporting Items for Updated Clinical Guidelines: Checklist for the Reporting of Updated Guidelines (CheckUp)	2017	yes	yes	yes	High
RG381	S. V. Wang	Reporting to Improve Reproducibility and Facilitate Validity Assessment for Healthcare Database Studies V1.0	2017	yes	yes	yes	High
RG383	J. D. Webster	Recommended guidelines for the conduct and evaluation of prognostic studies in veterinary oncology	2011	yes	unclear	yes	High
RG394	G. Wong	RAMESES publication standards: realist syntheses	2013	yes	yes	yes	High
RG397	T. Wu	Recommendations for reporting adverse drug reactions and adverse events of traditional Chinese medicine	2010	yes	yes	unclear	High
RG109	Andrews NA	Ensuring transparency and minimization of methodologic bias in preclinical pain research: PPRECISE considerations	2016	yes	yes	yes	High
RG315	Boers M	Graphics and statistics for cardiology: designing effective tables for presentation and publication	2018	no	yes	no	Low
RG75	Chipperfield L	Authors' Submission Toolkit: a practical guide to getting your research published	2010	yes	unclear	yes	High
RG116	Duffis EJ	Head, neck, and brain tumor embolization guidelines	2012	yes	yes	yes	High
RG169	Hopewell S	CONSORT for reporting randomised trials in journal and conference abstracts	2008	yes	yes	yes	High
RG222	Lavergne V	Guidelines for reporting case studies on extracorporeal treatments in poisonings: methodology	2014	yes	yes	yes	High
RG245	Moberg-Mogren E	Evaluating the quality of reporting occupational therapy randomized controlled trials by expanding the CONSORT criteria	2006	unclear	yes	unclear	Low
RG297	Rauch F	Reporting whole-body vibration intervention studies: recommendations of the International Society of Musculoskeletal and Neuronal Interactions	2010	yes	unclear	unclear	Low
RG340	Staniszewska	GRIPP2 reporting checklists: tools to improve reporting of patient and public involvement in research	2017	yes	yes	yes	High
RG373	Vijayakumar N	Structural brain development: A review of methodological approaches and best practices	2018	unclear	yes	unclear	Low
